# A CRISPR activation screen identifies FBXO22 as an E3 ligase supporting targeted protein degradation

**DOI:** 10.1101/2023.09.15.557708

**Authors:** Ananya A. Basu, Chenlu Zhang, Isabella A. Riha, Assa Magassa, Felicia Ko, Xiaoyu Zhang

## Abstract

Targeted protein degradation (TPD) represents a potent chemical biology paradigm that leverages the cellular degradation machinery to pharmacologically eliminate specific proteins of interest. Although multiple E3 ligases have been discovered to facilitate TPD, there exists a compelling requirement to diversify the pool of E3 ligases available for such applications. This expansion will broaden the scope of potential protein targets, accommodating those with varying subcellular localizations and expression patterns. In this study, we describe a CRISPR-based transcriptional activation screen focused on human E3 ligases, with the goal of identifying E3 ligases that can facilitate heterobifunctional compound-mediated target degradation. This approach allows us to address the limitations associated with investigating candidate degrader molecules in specific cell lines that either lack or have low levels of the desired E3 ligases. Through this approach, we identified a candidate proteolysis-targeting chimera (PROTAC), 22-SLF, that induces the degradation of FKBP12 when the FBXO22 gene transcription is activated. 22-SLF induced the degradation of endogenous FKBP12 in a FBXO22-dependent manner across multiple cancer cell lines. Subsequent mechanistic investigations revealed that 22-SLF interacts with C227 and/or C228 in FBXO22 to achieve the target degradation. Finally, we demonstrated the versatility of FBXO22-based PROTACs by effectively degrading another endogenous protein BRD4. This study uncovers FBXO22 as an E3 ligase capable of supporting ligand-induced protein degradation through electrophilic PROTACs. The platform we have developed can readily be applied to elucidate protein degradation pathways by identifying E3 ligases that facilitate either small molecule-induced or endogenous protein degradation.
