## Supplementary Table 5 for "A CRISPR activation screen identifies FBXO22 as an E3 ligase supporting targeted protein degradation"

### Sheet: Summary
	TMT tag	Sample
	Abundances (Grouped): F1, 126	HEK293T+HA-FBXO22, DMSO
	Abundances (Grouped): F1, 127N	HEK293T+HA-FBXO22, DMSO
	Abundances (Grouped): F1, 127C	HEK293T+HA-FBXO22, 22-biotin
	Abundances (Grouped): F1, 128N	HEK293T+HA-FBXO22, 22-biotin
	Abundances (Grouped): F1, 128C	HEK293T+HA-FBXO22 C227A,C228A, 22-biotin
	Abundances (Grouped): F1, 129N	HEK293T+HA-FBXO22 C227A,C228A, 22-biotin
	Abundances (Grouped): F1, 129C	Not used in the study
	Abundances (Grouped): F1, 130N
	Abundances (Grouped): F1, 130C
	Abundances (Grouped): F1, 131

### Sheet: 22-biotin enrichment
Protein FDR Confidence: Combined	Accession	Description	Exp. q-value: Combined	Sum PEP Score	Coverage [%]	# Peptides	# PSMs	# Unique Peptides	# AAs	MW [kDa]	calc. pI	Score Sequest HT: Sequest HT	# Peptides (by Search Engine): Sequest HT	Gene Symbol	# Protein Pathway Groups	# Razor Peptides	Abundances (Grouped): F1, 126	Abundances (Grouped): F1, 127N	Abundances (Grouped): F1, 127C	Abundances (Grouped): F1, 128N	Abundances (Grouped): F1, 128C	Abundances (Grouped): F1, 129N	Abundances (Grouped): F1, 129C	Abundances (Grouped): F1, 130N	Abundances (Grouped): F1, 130C	Abundances (Grouped): F1, 131
High	A0AVT1	Ubiquitin-like modifier-activating enzyme 6 [OS=Homo sapiens]	0	7.489	4	3	3	3	1052	117.9	6.14	2.31	3	UBA6	2	0	66.2	79.2	109.3	127.4	109.7	185.8	110.3	72.6	87.8	51.8
High	O00763	Acetyl-CoA carboxylase 2 [OS=Homo sapiens]	0	101.623	20	38	53	26	2458	276.4	6.49	115.97	38	ACACB	12	0	98.3	101.8	85.4	118.7	87.6	97.2	97.9	92.7	90.8	129.7
High	O43175	D-3-phosphoglycerate dehydrogenase [OS=Homo sapiens]	0	19.717	20	8	8	8	533	56.6	6.71	15.66	8	PHGDH	5	0	107.7	63.6	128.2	140	119.7	111.7	50	59.7	109.4	110
High	O43324	Eukaryotic translation elongation factor 1 epsilon-1 [OS=Homo sapiens]	0	2.926	6	1	1	1	174	19.8	8.54	2.27	1	EEF1E1	2	0	65.1	52.1	180.5	158.5	107.6	168.8	77.4	72.8	70.6	46.6
High	O43390	Heterogeneous nuclear ribonucleoprotein R [OS=Homo sapiens]	0	14.145	10	6	6	2	633	70.9	8.13	8.94	6	HNRNPR	3	0	115.8	93.2	114.7	120.5	107.2	160.3	68.9	54.4	89.8	75.2
High	O60506	Heterogeneous nuclear ribonucleoprotein Q [OS=Homo sapiens]	0	17.631	13	7	8	3	623	69.6	8.59	13.95	7	SYNCRIP	0	1	69.1	61.7	118.5	124.7	307.9	117.9	44.7	41.9	51.1	62.4
High	P04406	Glyceraldehyde-3-phosphate dehydrogenase [OS=Homo sapiens]	0	7.217	13	3	3	3	335	36	8.46	4.4	3	GAPDH	15	0	101.2	67.7	95.6	136.9	139.4	172.2	57.6	34.6	111.2	83.6
High	P05141	ADP/ATP translocase 2 [OS=Homo sapiens]	0	26.514	37	12	13	7	298	32.8	9.69	22.75	12	SLC25A5	5	1	104.7	100.3	136.1	143.9	122.8	127	79.4	70.2	81.6	34.1
High	P05165	Propionyl-CoA carboxylase alpha chain, mitochondrial [OS=Homo sapiens]	0	139.903	64	41	79	41	728	80	7.52	157.16	41	PCCA	4	0	102.7	109.6	61.1	66.2	44.9	47.8	148.4	153.2	131.1	134.9
High	P05166	Propionyl-CoA carboxylase beta chain, mitochondrial [OS=Homo sapiens]	0	113.735	68	30	71	30	539	58.2	7.64	168.93	30	PCCB	4	0	107.1	126.2	56.4	53.7	25.3	24.5	172.6	169.7	142.3	122.3
High	P06748	Nucleophosmin [OS=Homo sapiens]	0	33.381	36	9	15	9	294	32.6	4.78	41.07	9	NPM1	9	0	90.7	69.4	128.3	155.5	138.6	147.3	63.4	68.5	84.4	53.9
High	P07195	L-lactate dehydrogenase B chain [OS=Homo sapiens]	0	12.573	20	5	5	4	334	36.6	6.05	7.7	5	LDHB	4	0	169.3	79.6	85.3	85.8	200.6	155.5	45.9	33.7	144.3	0
High	P07437	Tubulin beta chain [OS=Homo sapiens]	0	61.804	61	20	42	5	444	49.6	4.89	88.23	20	TUBB	14	0	115	85.3	116.6	142.4	107.2	134.1	67.3	61.1	91.5	79.5
High	P07910	Heterogeneous nuclear ribonucleoproteins C1/C2 [OS=Homo sapiens]	0	10.066	18	5	5	5	306	33.7	5.08	7.16	5	HNRNPC	6	0	95.2	72.8	115.1	138.2	118.2	182.7	67.7	64.9	89.5	55.7
High	P08238	Heat shock protein HSP 90-beta [OS=Homo sapiens]	0	39.917	27	14	15	8	724	83.2	5.03	27.7	14	HSP90AB1	23	1	153	89.2	78.6	68.6	133.1	133.8	34.4	22.7	226.4	60.2
High	P08621	U1 small nuclear ribonucleoprotein 70 kDa [OS=Homo sapiens]	0	5.688	7	2	2	2	437	51.5	9.94	4.56	2	SNRNP70	2	0	124.2	90.2	121.3	123.8	151.1	139.3	48.5	28.7	95.8	77.1
High	P09651	Heterogeneous nuclear ribonucleoprotein A1 [OS=Homo sapiens]	0	23.901	27	8	8	7	372	38.7	9.13	16.83	8	HNRNPA1	6	0	105.3	65.5	120.4	123.9	142	166.4	54.7	52.8	102.3	66.7
High	P0DMV9	Heat shock 70 kDa protein 1B [OS=Homo sapiens]	0	36.197	33	14	15	10	641	70	5.66	32.17	14	HSPA1B	12	0	109.9	105.2	111.8	125.6	109.7	123.6	69.4	80.7	104	60.1
High	P10412	Histone H1.4 [OS=Homo sapiens]	0	11.165	18	4	4	1	219	21.9	11.03	8.86	4	H1-4	3	2	75.2	68.9	130.2	188.2	141.9	152.5	68.3	64.7	73.7	36.5
High	P11142	Heat shock cognate 71 kDa protein [OS=Homo sapiens]	0	43.955	35	18	18	13	646	70.9	5.52	35.52	18	HSPA8	24	0	122.1	93.3	107.4	114.7	108.9	107.3	61.6	65.7	105	113.8
High	P11498	Pyruvate carboxylase, mitochondrial [OS=Homo sapiens]	0	200.708	61	54	151	54	1178	129.6	6.84	341.71	54	PC	8	0	123.7	137.3	68.3	71.7	51.7	49.3	115.5	118.5	101.9	162.2
High	P11940	Polyadenylate-binding protein 1 [OS=Homo sapiens]	0	20.209	18	10	10	10	636	70.6	9.5	16.13	10	PABPC1	11	0	77.7	66.1	118.1	143.1	143.5	134.7	53.9	56.9	77.1	128.8
High	P14625	Endoplasmin [OS=Homo sapiens]	0	5.589	3	2	3	2	803	92.4	4.84	5.81	2	HSP90B1	11	0	103.8	68.7	81.1	100.4	178	172.2	55.4	46.5	97.8	96
High	P14868	Aspartate--tRNA ligase, cytoplasmic [OS=Homo sapiens]	0	28.345	29	14	14	14	501	57.1	6.55	20.07	14	DARS1	3	0	84	60.5	141.6	149.1	156.5	197	68.5	56.6	61.6	24.7
High	P15880	40S ribosomal protein S2 [OS=Homo sapiens]	0	20.95	41	11	11	11	293	31.3	10.24	14.02	11	RPS2	22	0	84.4	80.2	118.2	158.9	126.4	166.4	49.8	60.4	88	67.2
High	P16989	Y-box-binding protein 3 [OS=Homo sapiens]	0	7.802	12	3	3	2	372	40.1	9.77	8.29	3	YBX3	2	0	89.7	74.7	132.8	118.4	109.4	120.5	77	90.7	98.6	88.2
High	P18077	60S ribosomal protein L35a [OS=Homo sapiens]	0	4.975	26	4	4	4	110	12.5	11.06	2.41	4	RPL35A	14	0	85.9	76.5	152.1	169.2	152.8	143.4	70.6	55.2	66.9	27.4
High	P18124	60S ribosomal protein L7 [OS=Homo sapiens]	0	13.161	27	7	7	7	248	29.2	10.65	17.41	7	RPL7	15	0	71.2	69.4	155.3	147.6	140.7	156.6	58	52.2	86	63
High	P19338	Nucleolin [OS=Homo sapiens]	0	42.424	29	22	22	22	710	76.6	4.7	35.35	22	NCL	3	0	78.2	51.8	145.9	159.2	133.3	157.2	60.2	60.8	81.3	72.2
High	P20700	Lamin-B1 [OS=Homo sapiens]	0	22.391	18	8	8	7	586	66.4	5.16	17.34	8	LMNB1	14	1	60.5	65	156.4	175.9	143.1	140.8	63.7	60.8	62.4	71.2
High	P22626	Heterogeneous nuclear ribonucleoproteins A2/B1 [OS=Homo sapiens]	0	32.391	38	9	11	8	353	37.4	8.95	33.14	9	HNRNPA2B1	4	0	125.2	69.2	137	135.4	139.5	146	29.5	46.7	127.9	43.6
High	P23246	Splicing factor, proline- and glutamine-rich [OS=Homo sapiens]	0	7.69	5	3	3	2	707	76.1	9.44	7.16	3	SFPQ	4	0	78.7	60.9	143.2	103.9	113.9	144.2	41.1	68	113.7	132.3
High	P25705	ATP synthase subunit alpha, mitochondrial [OS=Homo sapiens]	0	24.041	22	9	9	9	553	59.7	9.13	18.17	9	ATP5F1A	6	0	113.1	77.1	94.9	122.1	143.3	145.6	54.4	67.1	108.8	73.6
High	P26373	60S ribosomal protein L13 [OS=Homo sapiens]	0	17.644	32	7	8	7	211	24.2	11.65	13.64	7	RPL13	14	0	95.3	80.5	94.8	135.7	166.6	134	78.5	61.2	71.7	81.7
High	P27635	60S ribosomal protein L10 [OS=Homo sapiens]	0	12.905	29	6	7	6	214	24.6	10.08	17.13	6	RPL10	15	0	72.2	69.1	151.7	147.7	154.2	144.7	75.9	67.7	69.1	47.7
High	P30050	60S ribosomal protein L12 [OS=Homo sapiens]	0	10.846	30	3	3	3	165	17.8	9.42	11.44	3	RPL12	14	0	72.3	84.5	137.3	140.1	165.9	150	54.3	64.6	99.7	31.2
High	P35232	Prohibitin 1 [OS=Homo sapiens]	0	15.642	30	7	7	7	272	29.8	5.76	11.31	7	PHB1	5	0	71.2	68.4	76.3	142.5	148	166.1	53.2	69.5	99.4	105.3
High	P35579	Myosin-9 [OS=Homo sapiens]	0	64.818	16	25	27	21	1960	226.4	5.6	54.56	25	MYH9	16	2	92.5	58.4	134.7	148.7	147.5	186.1	56.8	59	65.4	50.8
High	P36578	60S ribosomal protein L4 [OS=Homo sapiens]	0	31.837	34	13	16	13	427	47.7	11.06	28.35	13	RPL4	14	0	77.8	75	147	145.2	131.5	128.1	57.1	59.3	76.2	102.7
High	P38646	Stress-70 protein, mitochondrial [OS=Homo sapiens]	0	31.403	20	10	14	10	679	73.6	6.16	28.51	10	HSPA9	6	0	123.5	105.2	70.3	124	112.4	143.6	70.6	89.4	95.1	65.9
High	P39019	40S ribosomal protein S19 [OS=Homo sapiens]	0	9.299	29	4	4	4	145	16.1	10.32	8.08	4	RPS19	20	0	84.1	93.4	116.3	116.1	128.5	135.7	92.2	63.7	90.4	79.6
High	P40429	60S ribosomal protein L13a [OS=Homo sapiens]	0	11.699	26	6	6	6	203	23.6	10.93	9.64	6	RPL13A	15	0	71.2	62.9	112.8	174.1	122.3	123	89.4	79.4	71.1	93.8
High	P41091	Eukaryotic translation initiation factor 2 subunit 3 [OS=Homo sapiens]	0	3.795	4	2	2	2	472	51.1	8.4	2.26	2	EIF2S3	12	0	84.6	56.5	149.2	162	108.6	114.1	74.7	53.5	66.2	130.4
High	P41252	Isoleucine--tRNA ligase, cytoplasmic [OS=Homo sapiens]	0	23.005	10	10	10	10	1262	144.4	6.15	21.04	10	IARS1	3	0	64.6	45.5	139.3	113.8	119	188.6	69.5	72.3	69.8	117.6
High	P46778	60S ribosomal protein L21 [OS=Homo sapiens]	0	10.389	25	4	5	4	160	18.6	10.49	4.16	4	RPL21	14	0	86.5	72.7	117	181.2	125.9	142.7	60.8	57.6	84.1	71.4
High	P46779	60S ribosomal protein L28 [OS=Homo sapiens]	0	3.922	22	3	3	3	137	15.7	12.02	6.69	3	RPL28	14	0	91.7	69.6	136.1	182.4	119	141.4	63	53.8	82.7	60.4
High	P46782	40S ribosomal protein S5 [OS=Homo sapiens]	0	23.044	42	11	12	11	204	22.9	9.72	20.26	11	RPS5	19	0	60.5	55.7	129.3	145	115.5	149.1	63.2	61	59	161.8
High	P46783	40S ribosomal protein S10 [OS=Homo sapiens]	0	5.704	14	2	2	2	165	18.9	10.15	2.97	2	RPS10	19	0	80	78.9	130.8	152.7	116.5	139.5	74.9	61	90.4	75.4
High	P49207	60S ribosomal protein L34 [OS=Homo sapiens]	0	8.408	27	4	4	4	117	13.3	11.47	6.15	4	RPL34	14	0	95.8	69.2	108	169	114.4	182.7	59.8	78.3	73.7	49.1
High	P49454	Centromere protein F [OS=Homo sapiens]	0	2.327	0	1	1	1	3114	357.3	5.1	2.21	1	CENPF	9	0	70.9	44	113.5	99.6	113.2	141.3	52	66.3	59.7	239.7
High	P50914	60S ribosomal protein L14 [OS=Homo sapiens]	0	10.692	16	3	4	3	215	23.4	10.93	11.06	3	RPL14	14	0	86.1	60.5	124	132.6	136.4	189.8	73	66	87.7	43.9
Medium	P51610	Host cell factor 1 [OS=Homo sapiens]	0.012	1.232	1	1	1	1	2035	208.6	7.46	0	1	HCFC1	6	0	58.2	49.5	115.9	173.1	179	172.3	57.4	37.3	82.7	74.7
High	P52815	39S ribosomal protein L12, mitochondrial [OS=Homo sapiens]	0.002	1.677	7	1	1	1	198	21.3	8.87	1.89	1	MRPL12	3	0	73.1	61.5	145.7	202.2	170.7	148.7	65.2	73.9	59.1	0
High	P54136	Arginine--tRNA ligase, cytoplasmic [OS=Homo sapiens]	0	16.378	12	8	8	8	660	75.3	6.68	3.98	8	RARS1	3	0	65.2	57.6	132.1	184.2	138	164.2	61.4	58.7	81.8	56.7
High	P60709	Actin, cytoplasmic 1 [OS=Homo sapiens]	0	50.358	50	15	25	15	375	41.7	5.48	42.69	15	ACTB	47	0	97	66	121	156.5	149.6	183.9	50.8	50.3	67.3	57.6
High	P60866	40S ribosomal protein S20 [OS=Homo sapiens]	0	4.405	19	2	2	2	119	13.4	9.94	4.41	2	RPS20	19	0	76.7	76.8	135	143.4	117	153.5	83.6	68.3	77.1	68.6
High	P61247	40S ribosomal protein S3a [OS=Homo sapiens]	0	33.884	52	13	16	13	264	29.9	9.73	29.49	13	RPS3A	19	0	85.1	76.6	137.8	151.8	123.9	150.3	63.5	53.5	66.9	90.7
High	P61254	60S ribosomal protein L26 [OS=Homo sapiens]	0	4.317	15	2	2	2	145	17.2	10.55	5.5	2	RPL26	15	0	72.4	69.5	130.2	137.2	143.8	160	59.2	58.5	76.5	92.7
High	P61313	60S ribosomal protein L15 [OS=Homo sapiens]	0	6.211	17	3	3	3	204	24.1	11.62	4.19	3	RPL15	14	0	89	79.9	116.7	186.9	135.4	139.5	61.7	60.1	69.6	61.1
High	P61353	60S ribosomal protein L27 [OS=Homo sapiens]	0	9.504	38	4	4	4	136	15.8	10.56	5.62	4	RPL27	15	0	53.7	68.3	103.8	151.3	129.4	173.6	55.7	61.7	59.5	143
High	P61978	Heterogeneous nuclear ribonucleoprotein K [OS=Homo sapiens]	0	20.03	19	8	8	8	463	50.9	5.54	15.78	8	HNRNPK	6	0	112.3	70.6	117.3	123.7	164.7	148.5	54.5	61.2	147.1	0
High	P62081	40S ribosomal protein S7 [OS=Homo sapiens]	0	7.395	19	4	4	4	194	22.1	10.1	4.84	4	RPS7	20	0	104.7	75.6	173.1	153.2	114.8	186.5	64.3	44.1	83.8	0
High	P62241	40S ribosomal protein S8 [OS=Homo sapiens]	0	24.716	52	9	10	9	208	24.2	10.32	15.32	9	RPS8	19	0	76.6	73.1	136.2	132.9	122.5	164.2	59.1	62.2	80	93.2
High	P62244	40S ribosomal protein S15a [OS=Homo sapiens]	0	9.716	29	4	4	4	130	14.8	10.13	5.65	4	RPS15A	19	0	64.2	81.5	153.7	141	128.6	153.9	59	66.9	86.2	65.1
High	P62249	40S ribosomal protein S16 [OS=Homo sapiens]	0	13.416	40	6	8	6	146	16.4	10.21	9.8	6	RPS16	19	0	64	75.6	158.6	143.5	128	144.3	74.3	67.2	76.3	68.2
High	P62263	40S ribosomal protein S14 [OS=Homo sapiens]	0	17.897	37	5	6	5	151	16.3	10.05	13.68	5	RPS14	20	0	92.1	74.5	154	168.5	121.2	150.6	70.9	57.7	84	26.6
High	P62424	60S ribosomal protein L7a [OS=Homo sapiens]	0	16.517	23	7	7	7	266	30	10.61	9.08	7	RPL7A	14	0	83.6	67.5	136	156.4	145.7	146.3	64.5	64.5	80.1	55.3
High	P62701	40S ribosomal protein S4, X isoform [OS=Homo sapiens]	0	32.043	47	13	15	13	263	29.6	10.15	20.39	13	RPS4X	19	0	88.6	72	141.3	160.5	121	146.1	72.4	74.3	84.4	39.5
High	P62750	60S ribosomal protein L23a [OS=Homo sapiens]	0	6.676	25	4	4	4	156	17.7	10.45	8.4	4	RPL23A	14	0	102.2	68.7	144.4	146.6	134.5	181.4	72.2	46.6	82.2	21.2
High	P62753	40S ribosomal protein S6 [OS=Homo sapiens]	0	9.643	23	5	6	5	249	28.7	10.84	11.55	5	RPS6	47	0	33.8	52.4	85.6	102.3	133.9	214.2	215.3	54.4	44.7	63.5
High	P62829	60S ribosomal protein L23 [OS=Homo sapiens]	0	12.107	46	5	5	5	140	14.9	10.51	8.71	5	RPL23	15	0	67.7	81.4	126.3	183.2	139.8	142.8	67.4	78.5	61.9	51.2
High	P62899	60S ribosomal protein L31 [OS=Homo sapiens]	0	9.244	38	5	6	5	125	14.5	10.54	6.83	5	RPL31	14	0	80	67.3	157	138.2	136	124.5	70.2	74.5	81.2	71.2
High	P62910	60S ribosomal protein L32 [OS=Homo sapiens]	0	11.139	38	5	5	5	135	15.9	11.33	6.75	5	RPL32	14	0	80.3	62.1	163.8	130.4	129.9	176.8	63.7	66.5	70.5	55.9
High	P62917	60S ribosomal protein L8 [OS=Homo sapiens]	0	11.653	19	5	5	5	257	28	11.03	7.67	5	RPL8	14	0	83.3	68.7	120.1	162.5	121.6	146.8	63.9	74.7	77.7	80.5
High	P62979	Ubiquitin-40S ribosomal protein S27a [OS=Homo sapiens]	0	17.801	19	3	4	3	156	18	9.64	12.77	3	RPS27A	200	0	54.8	90.7	213.8	104.4	143.6	131.7	65.5	62.6	67.2	65.6
High	P67809	Y-box-binding protein 1 [OS=Homo sapiens]	0	19.282	33	6	7	5	324	35.9	9.88	11.36	6	YBX1	9	0	73.1	59.9	149.4	159.2	131.4	144.4	58.3	66.6	77.3	80.6
High	P68104	Elongation factor 1-alpha 1 [OS=Homo sapiens]	0	18.976	16	8	9	8	462	50.1	9.01	11.37	8	EEF1A1	10	0	112.4	76.3	99.5	127.5	140.4	152.4	54.6	52.8	109.3	74.7
High	P68363	Tubulin alpha-1B chain [OS=Homo sapiens]	0	58.25	51	18	28	3	451	50.1	5.06	65.84	18	TUBA1B	35	2	98.4	75.1	135.6	117.4	113.9	129.5	62	65.4	101.4	101.4
High	P68371	Tubulin beta-4B chain [OS=Homo sapiens]	0	59.006	61	20	38	5	445	49.8	4.89	80.08	20	TUBB4B	41	4	92.3	76.6	110	130.5	121.4	168.5	65.3	62.1	99.1	74.3
High	P78347	General transcription factor II-I [OS=Homo sapiens]	0	61.045	34	27	29	27	998	112.3	6.39	52.76	27	GTF2I	3	0	58.4	62.3	117.8	158.4	168.8	143.5	70.9	71.8	67.2	80.9
High	P83731	60S ribosomal protein L24 [OS=Homo sapiens]	0	9.319	23	4	4	4	157	17.8	11.25	5.88	4	RPL24	14	0	80.4	80.5	98.5	153.3	100.4	160.1	74	66	78.2	108.5
High	P84098	60S ribosomal protein L19 [OS=Homo sapiens]	0	6.188	13	2	2	2	196	23.5	11.47	5.79	2	RPL19	14	0	90.9	58.6	145.5	173.9	105.5	124.9	51.8	73.8	109.2	65.9
High	P84243	Histone H3.3 [OS=Homo sapiens]	0	3.221	12	2	2	2	136	15.3	11.27	0	2	H3-3A; H3-3B	32	0	53	78.5	131.5	223	138.6	134.1	47.3	57.1	70.1	66.8
High	Q00610	Clathrin heavy chain 1 [OS=Homo sapiens]	0	36.739	10	13	13	13	1675	191.5	5.69	29.96	13	CLTC	25	0	53.7	81.9	150.9	191.2	141.3	128.9	62.5	71.8	77.3	40.5
High	Q00839	Heterogeneous nuclear ribonucleoprotein U [OS=Homo sapiens]	0	40.699	21	16	17	15	825	90.5	6	36.3	16	HNRNPU	4	0	73	66	150.1	160.9	132.3	146.7	62.3	62.1	72.1	74.6
High	Q02878	60S ribosomal protein L6 [OS=Homo sapiens]	0	14.508	26	8	10	8	288	32.7	10.58	12.11	8	RPL6	14	0	92.3	66.5	137.5	160.6	128.5	158.6	58.6	65.8	72.6	59.1
High	Q06830	Peroxiredoxin-1 [OS=Homo sapiens]	0	4.074	10	2	2	2	199	22.1	8.13	4.01	2	PRDX1	8	0	56.2	40.8	187.3	162.6	160.6	180.3	42.5	40.7	53.1	76
High	Q07020	60S ribosomal protein L18 [OS=Homo sapiens]	0	11.732	25	4	4	4	188	21.6	11.72	5.26	4	RPL18	14	0	78.3	78.5	102	146.8	130.5	164.1	72.3	65.1	68.2	94.2
High	Q07666	KH domain-containing, RNA-binding, signal transduction-associated protein 1 [OS=Homo sapiens]	0	5.232	6	2	3	2	443	48.2	8.66	4.94	2	KHDRBS1	3	0	166.8	82.6	52.6	94.2	129.3	140.9	91.9	55	116.4	70.4
High	Q08211	ATP-dependent RNA helicase A [OS=Homo sapiens]	0	47.338	18	18	20	18	1270	140.9	6.84	47.13	18	DHX9	5	0	40.2	52.5	123.4	145.2	102.9	187.5	54.5	75.9	69.6	148.3
High	Q12906	Interleukin enhancer-binding factor 3 [OS=Homo sapiens]	0	28.812	14	10	10	10	894	95.3	8.76	19.87	10	ILF3	0	0	60.7	65.9	113.5	163.2	147.8	166	62.2	63.3	69.7	87.6
High	Q13085	Acetyl-CoA carboxylase 1 [OS=Homo sapiens]	0	529.276	67	130	341	118	2346	265.4	6.37	823.84	130	ACACA	22	5	129.7	153.5	68.4	70.6	42.3	37.9	140.4	137.6	128.1	91.4
High	Q16891	MICOS complex subunit MIC60 [OS=Homo sapiens]	0	16.232	13	6	6	6	758	83.6	6.48	12.29	6	IMMT	1	0	45.3	89.3	117	120.7	181.3	139.7	64.5	55.6	65.9	120.8
High	Q5QNW6	Histone H2B type 2-F [OS=Homo sapiens]	0	14.719	44	6	10	3	126	13.9	10.32	18.49	6	H2BC18	5	1	64.5	67.1	140.3	166.6	166.7	140.4	64.7	53.1	68.1	68.5
High	Q71UI9	Histone H2A.V [OS=Homo sapiens]	0	3.775	18	2	3	1	128	13.5	10.58	2.68	2	H2AZ2	34	0	71.6	59.1	114.9	168	127	159.5	62.1	56.4	68.3	113.1
Medium	Q8N1F7	Nuclear pore complex protein Nup93 [OS=Homo sapiens]	0.012	1.324	1	1	1	1	819	93.4	5.72	0	1	NUP93	29	0	89.8	53.6	128.5	71.1	140.2	141.7	64.6	56.6	92.2	161.7
High	Q8NEZ5	F-box only protein 22 [OS=Homo sapiens]	0	3.28	6	2	2	2	403	44.5	7.03	1.72	2	FBXO22	2	0	30.8	25.4	87.1	94	32.8	44.7	53.4	50.6	49.5	48.8
High	Q8TAQ2	SWI/SNF complex subunit SMARCC2 [OS=Homo sapiens]	0	4.524	2	2	2	2	1214	132.8	5.69	2.67	2	SMARCC2	6	0	26.2	45.2	36.2	69.2	48.8	558.3	152.1	21.9	42.2	0
High	Q96RQ3	Methylcrotonoyl-CoA carboxylase subunit alpha, mitochondrial [OS=Homo sapiens]	0	162.951	59	32	105	32	725	80.4	7.78	251.61	32	MCCC1	4	0	104.8	110.6	71.6	72.7	30.3	30.1	129	132.4	119.2	199.4
High	Q99623	Prohibitin-2 [OS=Homo sapiens]	0	15.704	31	8	8	8	299	33.3	9.83	12.68	8	PHB2	1	0	77.3	67.6	124	150.9	136.3	151.6	64.9	61	81.4	85.1
High	Q9H9B4	Sideroflexin-1 [OS=Homo sapiens]	0	2.257	3	1	1	1	322	35.6	9.07	2.22	1	SFXN1	0	0	109.4	62.5	75.2	131.6	129.5	107.2	49.9	45.9	126	162.8
High	Q9HCC0	Methylcrotonoyl-CoA carboxylase beta chain, mitochondrial [OS=Homo sapiens]	0	141.023	65	29	80	29	563	61.3	7.68	196.2	29	MCCC2	3	0	112.1	122.2	74.2	70.2	37.5	31.3	136.3	150.2	132.8	133.2
High	Q9Y383	Putative RNA-binding protein Luc7-like 2 [OS=Homo sapiens]	0	12.706	17	5	5	5	392	46.5	10.01	9.02	5	LUC7L2	0	0	64.9	67.5	135.5	203.1	114.6	129.2	58.9	69.3	78.2	78.8
